# Chemical stressors differentially induce prophage replication in *Acinetobacter baumannii* strains

**DOI:** 10.64898/2026.09.15.751888

**Authors:** Jessica Trinh, Hans K. Carlson, Vivek K. Mutalik, Catherine M. Mageeney

## Abstract

Prophages are prevalent genomic elements that profoundly shape microbial communities by controlling host bacterial populations through lysis or enabling genetic recombination via transduction. Standard induction protocols rely heavily on DNA-damaging agents like mitomycin C, failing to capture the complex chemical landscapes bacteria encounter in natural and clinical settings where diverse environmental insults trigger excision. Furthermore, the regulatory variations governing polylysogenic hosts containing multiple co-habiting prophages under identical stressors remain largely uncharacterized. In this study, we surveyed a panel of five clinical *Acinetobacter baumannii* strains containing zero to four resident prophages against a library of 57 diverse chemical stressors. We demonstrate that chemical treatments, including distinct classes of antibiotics, drive differential prophage induction patterns across different host backgrounds. This could lead to a greater understanding of the importance of prophages in antibiotic treatment regimes.

**Importance:** Our study highlights the need for a greater understanding of phage replication during various treatment regimens and changes in the environment. Our simple, high-throughput assay allows us to examine strains containing multiple prophages, which have been underexplored. Additionally, the mechanisms allowing prophage activation in one strain versus another under the same stressor remain to be understood.
