## Supplemental Table for "Chemical stressors differentially induce prophage replication in *Acinetobacter baumannii* strains"

### Sheet: README
Supplementary Table S1. Table describing microbial stressors and IC50s of 4 different Acinetobacter baumannii strains tested.
Supplemental Table S2. Table describing microbial stressors and concentrations used for screening.
Supplemental Table S3. Table of Acinetobacter baumannii genome assemblies used in this study.
Supplemental Table S4. Table containing resistance data from Galac et al. 2020
Supplemental Table S5. Primers for the amplification of attP sites in Acinetobacter baumannii strains.
Supplemental Table S6. Ct values and statistical information for the qPCR data in Figure 2.

### Sheet: Table S1
Supplementary Table S1. Table describing microbial stressors and IC50s of 4 different Acinetobacter baumannii strains tested. Values are IC50 in molar (M) units from nonlinear regression of dose-response curves. Lower IC50 = more potent. IC50 values for MRSN31468 were used for further screening.
Category	Compound	CAS	Catalog Number	Company	FW	Stock (M)	IC50 A. baumannii MRSN31468	IC50 A. baumannii MRSN7153	IC50 A. baumannii MRSN7576	IC50 A. baumannii MRSN7067
Transition metals	Chromium (III) Chloride Hexahydrate	10025-73-7	450790	Sigma	266.45	0.01	>max	NF	>max	>max
Transition metals	Manganese (II) chloride tetrahydrate	13446-34-9	M3634	Sigma	197.91	0.1	0.0298872	NF	0.0282389	0.0208244
Transition metals	Ferric chloride	10025-77-1	236489	Sigma	270.3	0.01	1.95515e-06	4.67464e-05	4.67643e-06	7.96302e-06
Transition metals	Cobalt chloride hexahydrate	7791-13-1	255599	Sigma	237.93	0.01	0.0290564	0.00607063	0.00752014	5.85518e-09
Transition metals	Nickel (II) chloride hexahydrate	7791-20-0	N6136	Sigma	237.69	0.01	0.00220594	>max	0.000761915	0.00154613
Transition metals	copper (II) chloride dihydrate	10125-13-0	307483	Sigma	170.48	0.01	3.5127e-06	9.05677e-06	>max	3.88889e-08
Transition metals	Zinc chloride	7646-85-7	Z0173	Sigma	136.3	0.01	0.000287967	7.3469e-05	3.3134e-05	0.000369872
Transition metals	Aluminum chloride hydrate	10124-27-3	229393	Sigma	133.34	0.01	0.000822047	0.0028269	0.00114719	0.000322867
Transition metals	Cadmium chloride hemipentahydrate	7790-78-5	239208	Sigma	228.36	0.01	0.000747689	0.000959111	0.000447359	0.000635479
Other metals	Thallium(I) acetate	563-68-8	T8266-5G	Sigma	263.43	0.01	0.00282295	0.0174986	0.0034776	0.00308867
Other metals	Magnesium chloride hexahydrate	7791-18-6	M2670	Sigma	203.3	1	0.301834	0.173447	0.318481	0.0294268
Other metals	Calcium chloride dihydrate	4-8-10035	C5080	Sigma	147.01	1	0.00760558	0.00586435	0.00134817	0.0106727
Other metals	Sodium Chloride	7647-14-5	S3014	Sigma	58.44	5	0.00714038	0.00306425	0.000226712	>max
Other metals	sodium fluoride	7681-49-4	S7920	Sigma	41.99	1	>max	1.18806e-05	>max	>max
Other metals	Sodium nitrate	7631-99-4	S8170	Sigma	84.99	1	0.00629949	0.00141033	0.00124361	0.00384308
Other metals	Sodium nitrite	7632-00-0	563218	Sigma	69	0.1	0.0289769	0.034234	0.157856	0.0230455
Other metals	Sodium Chlorate	9-9-7775	S268-500	Fisher	106.44	1	>max	0.000182345	1.40338e-05	0.88271
Other metals	Sodium chlorite	7758-19-2	71338-250g	Sigma	90.44	0.01	0.00142225	0.00277292	0.00236068	0.000870693
Other metals	Sodium iodate	7581-55-2	S4007-100g	Sigma	197.89	1	NF	6.7257e-05	>max	0.737412
Other metals	Sodium bromate	7789-38-0	02151-250g	Sigma	150.89	1	0.000127799	NF	0.00011427	0.00107833
detergent/bile salt	sodium Deoxycholate	302-95-4	D55670	Sigma	432.57	0.1	0.002296	0.00427877	0.00124723	0.000234955
ions	Lithium chloride	7447-41-8	L4408-100g	Sigma	42.39	1	0.0751516	>max	0.0234131	0.0308779
ions	Potassium chloride	7447-40-7	P9541	Sigma	74.55	1	0.0200649	0.00232705	0.00424241	0.0160304
ions	Cesium chloride	7647-17-8	289329-25g	Sigma	166.36	1	NF	9.70402e-06	NF	>max
Aminoglycoside	Kanamycin sulfate	25839-94-0	K4000-50G	Sigma	582.58	0.1	0.0218686	0.0278549	0.0178813	0.0107191
Tetracycline	Tetracycline hydrochloride	64-75-5	T3383-25G	Sigma	480.9	0.01	0.00028075	0.00140292	0.000962165	2.34282e-05
Aminoglycoside (aminocyclitol)	Spectinomycin dihydrochloride pentahydrate	22189-32-8	85555-25G	Sigma	495.35	0.01	3.85379e-06	NF	1.15294e-07	5.98119e-06
Beta lactam (carboxypenicillin)	Carbenicillin disodium salt	4800-94-6	C1389-5G	Sigma	422.36	0.1	>max	NF	>max	>max
Quinolone	Nalidixic acid sodium salt	5-8-3374	N4382	Sigma	232.24	0.1	>max	>max	NF	5.23618e-05
Sulfonamide	Sulfaquinoxaline sodium salt	967-80-6	S7382-10G	Sigma	322.32	0.01	NF	1.48627e-07	1.59621e-08	0.764034
Macrolide	Erythromycin	7-8-0114	E5389	Sigma	733.93	0.001	7.99682e-06	9.51401e-06	1.02754e-05	8.92358e-05
Aminoglycoside	Gentamicin sulfate salt	1405-41-0	G1264	Sigma	575.67	0.01	NF	9.80255e-07	0.00369611	3.75905e-08
Beta lactam	Cefotaxime sodium salt	64485-93-4	J62690.03	Thermo	477.5	0.01	0.00371196	>max	0.00494094	0.00238724
Coordination complex	Cisplatin	15663-27-1	P4394	Sigma	300.05	0.0025	>max	>max	NF	NF
Aminoglycoside	Apramycin sulfate salt	65710-07-08	A2024-5G	Sigma	539.58	0.01	0.00176167	0.000821703	0.00180167	0.000181208
Polymyxin	Polymyxin B sulfate	1405-20-5	P0972-1MU	Sigma	1385.61	0.001	3.09604e-07	NF	NF	5.04428e-06
Quaternary ammonium	Benzethonium chloride	121-54-0	B8879-100G	Sigma	448.08	0.001	1.1133e-05	2.9131e-05	6.40636e-06	9.18591e-06
Antifungal	Cycloheximide	66-81-9	C7698-5G	Sigma	281.35	0.01	NF	>max	NF	NF
Other antibiotics	Phosphomycin disodium salt	26016-99-9	P5396-1G	Sigma	182.02	0.01	0.00457018	0.00340121	0.00541446	0.00237757
Polypeptide	Bacitracin	1405-87-4	B0125-50KU	Sigma	1422.69	0.001	0.0117531	0.000338914	0.000384609	6.01053e-05
Steroid	Fusidic acid sodium salt	751-94-0	F0881-1G	Sigma	538.69	0.01	0.00170525	0.00269555	0.00131673	0.000538068
Glycopeptide	Vancomycin Hydrochloride Hydrate	123409-00-7	MP: 195545-250MG	Sigma	1485.7	0.001	1.67677e-06	4.04938e-07	1.52144e-06	2.12895e-07
Beta lactam	Cephalothin sodium salt	58-71-9	C4520-100MG	Sigma	418.42	0.001	6.63755e-07	3.36235e-07	4.09087e-07	NF
Quinolone	Lomefloxacin hydrochloride	98079-52-8	L2906	Sigma	387.81	0.001	4.81142e-05	0.0360383	6.55884e-05	2.53608e-05
Aminoglycoside	Hygromycin B	4-9-31282	H7772	Sigma	527.52	0.001	>max	>max	NF	NF
Aminoglycoside	Neomycin trisulfate salt hydrate	10-3-1405	N1142	Sigma	908.88	0.01	0.00016674	2.49991e-05	6.27116e-05	0.00149848
Tetracycline	Doxycycline hyclate	24390-14-5	D9891-1G	Sigma	512.94	0.01	2.01595e-06	NF	0.00350188	0.00102438
Nitroimidazole	Metronidazole	443-48-1			171.15	0.01	NF	6.49056e-07	0.0185528	8.73164e-07
Beta lactam	Ceftazidime hydrate	120618-65-7	C3809	Sigma	546.58	0.01	0.00993765	>max	0.00964341	0.00271905
Ansamycin	Rifampicin	13292-46-1	R3501-250MG	Sigma	822.94	0.001	NF	0.0137884	NF	0.000401689
Nitrofuran	Nitrofurantoin	67-20-9	N7878-10G	Sigma	238.16	0.0005	2.91508e-07	1.76799e-07	2.57342e-07	2.9504e-07
Phenazine	Phenazine methosulfate	11-6-0299	P9625-500MG	Sigma	306.34	0.001	5.51317e-07	>max	NF	4.60084e-07
Phenazine	Phenazine ethosulfate	10510-77-7	P4544-1G	Sigma	334.39	0.01	3.64676e-06	NF	NF	0.000424916
Other	8-hydroxy-nitroquinolone	4008-48-4	140325-5g	Sigma	190.16	0.001	1.57684e-06	5.55529e-07	9.2075e-07	1.60448e-06
Aminocoumarin	Novobiocin sodium salt	1476-53-5	N1628	Sigma	634.61	0.01	>max	>max	>max	NF
Beta lactam	Ciprofloxacin Hydrochloride	86393-32-0	199020	MP	367.84	0.001	7.37179e-05	9.41493e-05	6.36866e-05	3.97659e-05
Antifungal	Irgasan	3380-34-5	72779-5G-F	Sigma	289.54	0.01	8.20257e-05	0.000149574	7.17338e-05	7.1044e-05
Beta lactam	Amoxicillin	26787-78-0	A8523-1G	Sigma	365.4	0.01	6.4025e-05	2.25381e-05	1.63437e-05	1.39534e-05
Beta lactam	Ampicillin sodium salt	69-52-3	A9518	Sigma	371.39	0.01	7.39502e-05	7.87071e-05	7.67607e-05	4.22818e-05
Beta lactam	Azlocillin sodium salt	37091-65-9	A7926-1G	Sigma	483.47	0.01	0.00383409	0.0072741	0.00392129	>max
Beta lactam	Cefoxitin sodium salt	33564-30-6	C4786-250MG	Sigma	449.43	0.01	4.60799e-05	0.000319521	7.56947e-05	1.65028e-05
Beta lactam	Ceftriaxone disodium salt hemi(heptahydrate)	104376-79-6	C5793-250MG	Sigma	661.6	0.001	0.0275797	NF	>max	0.00187215
Beta lactam	Mecillinam	1-7-32887	33447-100MG	Sigma	325.43	0.001	1.31085e-06	2.07343e-06	2.40939e-06	1.20139e-06
Quinolone	Levofloxacin	100986-85-4	28266-1G-F	Sigma	361.37	0.01	1.97341e-05	7.0594e-05	1.09286e-05	7.60363e-06
Quinolone	Norfloxacin	70458-96-7	N9890	Sigma	319.33	0.001	0.000189532	0.000701079	0.00016755	5.6126e-05
Tetracycline	Oxytetracycline hydrochloride	2058-46-0	O5875	Sigma	496.89	0.001	NF	NF	NF	NF
Sulfonamide	Sulfamonomethoxine	1220-83-3	S0508-250MG	Sigma	280.3	0.001	NF	0.0890231	>max	0.111072
Beta lactam	Ticarcillin disodium salt	4697-14-7	T5639	Sigma	428.39	0.01	NF	0.202376	NF	0.0223821
2,4-diaminopyrimidine	Trimethoprim	738-70-5	T7883	Sigma	290.32	0.001	9.36826e-07	5.41181e-07	4.36443e-07	3.83104e-05
ROS	Paraquat	1910-42-5		Sigma	257.16	0.01	1.28008e-05	1.29618e-05	2.01322e-07	4.07689e-06
Coordination complex	Zinc Pyrithione	13463-41-7	phr1401-5g	Sigma	317.7	0.001	0.00181224	0.349083	0.000649246	0.000168305
anti-tubercular	Ethambutol dihydrochloride	1070-11-7	E4630-35g	Sigma	277.23	0.01	3.02328e-05	7.01702e-05	2.38909e-05	8.12691e-05
Aminoglycoside	Sisomicin sulfate salt	9-2-53179	S7796-250MG	Sigma	692.72	0.001	4.94991e-05	3.50577e-05	7.63596e-05	2.0833e-06
Nitroimidazole	Dimetridazole	551-92-8	d4025-100g	Sigma	141.13	0.01	0.0004638	0.0015696	0.000443689	0.00102603
inorganic oxyanion	Sodium arsenate dibasic heptahydrate	10048-95-0	A6756-50G	Sigma	312.01	1	0.207045	0.177509	0.222658	0.0131398
inorganic oxyanion	Potassium chromate	7789-00-6	216615	Sigma	194.19	1	0.000802949	NF	1.48429e-06	0.000477814
ROS	sodium hypochlorite	7681-52-9		Sigma	74.44	0.01	1.19031e-05	6.35611e-06	6.27587e-06	0.000278936
ROS	hydrogen peroxide	7722-84-1		Sigma		0.01	0.000325982	9.18617e-05	7.69285e-05	0.000225155
RNS	DETA/NO	146724-94-9		Cayman		0.01	0.00351986	0.00608855	0.00346609	0.00210908
Legend
>max = IC50 fell outside the tested concentration range
NF = no fit; the regression did not converge for this compound-strain pair

### Sheet: Table S2
Supplemental Table S2. Table describing microbial stressors and concentrations used for screening. Final solutions in plate assays consist of 50 µL 2X LB, 50 µL A. baumannii culture, and stressor diluted to the pre-determined IC50. Note that some treatments did not exactly reach the IC50 in the growth assay due to assay constraints. Treatments where IC50s could not be determined or where IC50s we…
Compound	IC50s for MRSN31468 (M)	uL needed for 150 uL final solution	Notes
Chromium (III) Chloride Hexahydrate	3.7081	55621.5
Manganese (II) chloride tetrahydrate	0.0298872	44.8309
Ferric chloride	1.95515e-06	0.0293273
Cobalt chloride hexahydrate	0.0290564	435.846
Nickel (II) chloride hexahydrate	0.00220594	33.0891
copper (II) chloride dihydrate	3.5127e-06	0.0526905
Zinc chloride	0.000287967	4.3195
Aluminum chloride hydrate	0.000822047	12.3307
Cadmium chloride hemipentahydrate	0.000747689	11.2153
Thallium(I) acetate	0.00282295	42.3442
Magnesium chloride hexahydrate	0.301834	45.2751
Calcium chloride dihydrate	0.00760558	1.14084
Sodium Chloride	0.00714038	0.214211
sodium fluoride	7.39787e+270	1.10968e+273
Sodium nitrate	0.00629949	0.944923
Sodium nitrite	0.0289769	43.4654
Sodium Chlorate	8.74998e+08	1.3125e+11
Sodium chlorite	0.00142225	21.3338
Sodium iodate	N/A
Sodium bromate	0.000127799	0.0191698
sodium Deoxycholate	0.002296	3.444
Lithium chloride	0.0751516	11.2727
Potassium chloride	0.0200649	3.00973
Cesium chloride	N/A
Kanamycin sulfate	0.0218686	32.803
Tetracycline hydrochloride	0.00028075	4.21125
Spectinomycin dihydrochloride pentahydrate	3.85379e-06	0.0578068
Carbenicillin disodium salt	2.91916	4378.74
Nalidixic acid sodium salt	1.06308e+41	1.59462e+44
Sulfaquinoxaline sodium salt	N/A
Erythromycin	7.99682e-06	1.19952
Gentamicin sulfate salt	N/A
Cefotaxime sodium salt	0.00371196	55.6795	used 50 µL
Cisplatin	7.62349e+70	4.5741e+75
Apramycin sulfate salt	0.00176167	26.425
Polymyxin B sulfate	3.09604e-07	0.0464406
Benzethonium chloride	1.1133e-05	1.66995
Cycloheximide	N/A
Phosphomycin disodium salt	0.00457018	68.5527	used 50 µL
Bacitracin	0.0117531	1762.96
Fusidic acid sodium salt	0.00170525	25.5788
Vancomycin Hydrochloride Hydrate	1.67677e-06	0.251515
Cephalothin sodium salt	6.63755e-07	0.0995633
Lomefloxacin hydrochloride	4.81142e-05	7.21712
Hygromycin B	4.21015e+116	6.31522e+121
Neomycin trisulfate salt hydrate	0.00016674	2.5011
Doxycycline hyclate	2.01595e-06	0.0302392
Metronidazole	N/A
Ceftazidime hydrate	0.00993765	149.065
Rifampicin	N/A
Nitrofurantoin	2.91508e-07	0.0874525
Phenazine methosulfate	5.51317e-07	0.0826976
Phenazine ethosulfate	3.64676e-06	0.0547014
8-hydroxy-nitroquinolone	1.57684e-06	0.236526
Novobiocin sodium salt	20.9095	313643
Ciprofloxacin Hydrochloride	7.37179e-05	11.0577
Irgasan	8.20257e-05	1.23039
Amoxicillin	6.4025e-05	0.960375
Ampicillin sodium salt	7.39502e-05	1.10925
Azlocillin sodium salt	0.00383409	57.5113	used 50 µL
Cefoxitin sodium salt	4.60799e-05	0.691198
Ceftriaxone disodium salt hemi(heptahydrate)	0.0275797	4136.96
Mecillinam	1.31085e-06	0.196628
Levofloxacin	1.97341e-05	0.296012
Norfloxacin	0.000189532	28.4299
Oxytetracycline hydrochloride	0.00028075	42.1125
Sulfamonomethoxine	N/A
Ticarcillin disodium salt	N/A
Trimethoprim	9.36826e-07	0.140524
Paraquat	1.28008e-05	0.192012
Zinc Pyrithione	0.00181224	271.836
Ethambutol dihydrochloride	3.02328e-05	0.453491
Sisomicin sulfate salt	4.94991e-05	7.42486
Dimetridazole	0.0004638	6.95699
Sodium arsenate dibasic heptahydrate	0.207045	31.0567
Potassium chromate	0.000802949	0.120442
sodium hypochlorite	1.19031e-05	0.178546
hydrogen peroxide	0.000325982	4.88973
DETA/NO	0.00351986	52.7978	used 50 µL

### Sheet: Table S3
Supplemental Table S3. Table of Acinetobacter baumannii genome assemblies used in this study. External IDs refer to those in the NCBI Nucleotide database.
Name	External_id	External_link	Taxonomy	Size, bp	Contigs	Genes	Note
MRSN31468	NZ_VHFS01000000	https://www.ncbi.nlm.nih.gov/nuccore/NZ_VHFS01000000	Acinetobacter baumannii	3889343	105	3800	used to assess appropriate stressor concentrations
MRSN7153	NZ_VHEF01000000	https://www.ncbi.nlm.nih.gov/nuccore/NZ_VHEF01000000	Acinetobacter baumannii	3746484	247	3785	used to assess appropriate stressor concentrations
MRSN7576	NZ_VHDY01000000	http://ncbi.nlm.nih.gov/nuccore/NZ_VHDY01000000	Acinetobacter baumannii	3835385	78	3695	used to assess appropriate stressor concentrations
MRSN7067	NZ_VHEJ01000000	https://www.ncbi.nlm.nih.gov/nuccore/NZ_VHEJ01000000	Acinetobacter baumannii	4026208	112	3945	used to assess appropriate stressor concentrations
MRSN11816	NZ_VHHE01000000	https://www.ncbi.nlm.nih.gov/nuccore/NZ_VHHE01000000	Acinetobacter baumannii	3954711	100	3858
MRSN21660	NZ_VHGL01000000	https://www.ncbi.nlm.nih.gov/nuccore/NZ_VHGL01000000	Acinetobacter baumannii	4202796	154	4126
MRSN29908	NZ_VHGD01000000	https://www.ncbi.nlm.nih.gov/nuccore/NZ_VHGD01000000	Acinetobacter baumannii	3817891	100	3698
MRSN31468	NZ_VHFS01000000	https://www.ncbi.nlm.nih.gov/nuccore/NZ_VHFS01000000	Acinetobacter baumannii	3889343	105	3800
MRSN32915	NZ_VHFB01000000	https://www.ncbi.nlm.nih.gov/nuccore/NZ_VHFB01000000	Acinetobacter baumannii	3706926	147	3632

### Sheet: Table S4
Supplemental Table S4. Table containing resistance data from Galac et al. 2020
Name	# of prophages	AMK	CAZ	CIP	CST	CRO	FEP	GEN	IPM	LVX	MEM	SXT	TOB	SAM	TET	All Resistance Genes
MRSN11816	2	S	S	S	S	S	S	I	S	S	S	S	S	S	S	ant(3'')-IIa, blaADC-26, blaOXA-259
MRSN21660	4	R	R	R	S	R	R	R	R	R	R	R	R	R	R	aac(3)-IIa, aac(6')-Ian, ant(2'')-Ia, ant(3'')-IIa, aph(3'')-Ib, aph(3')-Ia, aph(6)-Id, blaADC-25-like, blaCARB-16, blaNDM-1, blaOXA-407, blaTEM-1, sul2, tet(B)
MRSN29908	3	R	R	R	S	I	R	R	R	R	R	R	R	R	R	aac(6')-Ib', aadA1, ant(3'')-IIa, aph(3'')-Ib, aph(3')-Ia, aph(6)-Id, armA, blaADC-30, blaOXA-23, blaOXA-66, catB8, mph(E), msr(E), sul1, tet(B)
MRSN31468	1	S	S	S	S	I	S	S	S	S	S	S	S	S	S	ant(3'')-IIa, blaADC-160, blaOXA-69
MRSN32915	0	R	R	R	S	R	R	R	R	R	R	R	R	I	R	aac(6')-Ip, ant(3'')-IIa, aph(3'')-Ib, aph(6)-Id, blaADC-30, blaOXA-23, blaOXA-66, sul2, tet(B)
Abbreviations - AMK, amikacin; CAZ, ceftazidime; CIP, ciprofloxacin; CST, colistin; CRO, ceftriaxone; FEP, cefepime; GEN, gentamicin; IPM, imipenem; LVX, levofloxacin; MEM, meropenem; SXT, trimethoprim-sulfamethoxazole; TOB, tobramycin; SAM, ampicillin-sulbactam; TET, tetracycline. S, susceptible; I, intermediate; R, resistant.
All resistance genes found in the isolate by ResFinder in May 2019.

### Sheet: Table S5
Supplemental Table S5. Primers for the amplification of attP sites in Acinetobacter baumannii strains.
Name	Sequence	Note
CM655.6494285.52.smpB_attP_F	GCAGGCTTTCTTTTAAGTCGAGTGTG	For MRSN11816.52.smpB
CM656.6494285.52.smpB_attP_R	AGTTTGTTACCCGCATTATTACCCG	For MRSN11816.52.smpB
CM659.6494285.54.lysC_attP_F	TTTACGGCTTGCTAAAAATCGCAG	For MRSN11816.54.AA_kinase
CM660.6494285.54.lysC_attP_R	ACGCATGTGTACATAAATGGAGTGAC	For MRSN11816.54.AA_kinase
CM1691.21660.29.DUF466HYP_attP_F	CGTTTGCGACAAAAATGCGT	For MRSN21660.29.DUF466HYP
CM1692.21660.29.DUF466HYP_attP_R	TTTACGCGGTGTCGGTAACT	For MRSN21660.29.DUF466HYP
CM1693.21660.33.zapEglcB_attP_F	AAAATAGTGCAACAAAAGTGTAGCA	For MRSN21660.33.zapEglcB
CM1694.21660.33.zapEglcB_attP_R	TGCGTTTTTGAAAGGTCGCC	For MRSN21660.33.zapEglcB
CM1695.21660.37.R_attP_F	CGGCTCGCCATGTATTGTTG	For MRSN21660.37.R
CM1696.21660.37.R_attP_R	GCATTACGCCAAATATACGCCA	For MRSN21660.37.R
CM1697.21660.46.trpG_attP_F	TAAAAATCACCCCAAAATAAAATCCCT	For MRSN21660.46.trpG
CM1698.21660.46.trpG_attP_R	ATGATACTCAAGATTAGAGATTTTGCA	For MRSN21660.46.trpG
CM1844.6493755.51.6S_attP_F	TGCTAGAATTGAGAAAGACCCG	For MRSN29908.51.6S
CM1845.6493755.51.6S_attP_R	GCAATACAAAGCAATACCTAACGA	For MRSN29908.51.6S
CM1846.6493755.36.6S_attP_F	AGCAACAATTCTAGTGGCTACA	For MRSN29908.36.6S
CM1847.6493755.36.6S_attP_R	TGTCGCCTAATGTTGCAAAGA	For MRSN29908.36.6S
CM651.6493755.54.dusC_attP_F	GGTTTGAAGAATTGAGCAAAAACACCG	For MRSN29908.54.dusC
CM652.6493755.54.dusC_attP_R	AAGAAGAAGCTAGAGCCGACTGG	For MRSN29908.54.dusC
CM774.6491875.45.sixA_GspL_C.x_CJ_F	CAAGAACACCAAATCTACACCAA	For MRSN31468.45.sixA_GspL_C
CM775.6491875.45.sixA_GspL_C.x_CJ_R	GTTTGCCCACGCTTGATAGG	For MRSN31468.45.sixA_GspL_C
16S_For	TCGTCGGCAGCGTCAGATGTGTATAAGAGACAGCCTACGGGNGGCWGCAG	For Supplementary Figure S1
16S_Rev	GTCTCGTGGGCTCGGAGATGTGTATAAGAGACAGGACTACHVGGGTATCTAATCC	For Supplementary Figure S1

### Sheet: Table S6
Supplemental Table S6. Ct values and statistical information for the qPCR data in Figure 2. Counts represent biological replicates that are an average of three technical replicates each (individual Ct values). p-values are highlighted green if they are significant (p < 0.05). Treatments highlighted in orange are replicates that did not contain enough data to calculate p-values.
Plate 1 - 31468-45sixA						Plate 2 - 31468-45sixA
Treatment	Count	Average_Ct	SD	p-value (compared to water)		Treatment	Count	Average_Ct	SD	p-value (compared to water)
8-hydroxy-nitroquinolone	3	11.5822	1.49739	1		Aluminum chloride	3	19.5167	0.0173205	3.4657e-06
Amoxicillin	3	6.43222	0.310293	0		Azlocillin	3	19.9989	0.44555	0.000179912
Ampicillin	3	7.59111	0.319745	1.89944e-10		Benzethonium chloride	3	20.0733	0.160104	0.000326757
Calcium chloride	3	16.3444	0.239776	0		Cefoxitin	3	21.7	0.549859	0.99361
DETA/NO	3	11.3111	0.300617	1		Cephalothin	3	21.4356	0.105216	0.833886
Erythromycin	3	17.0956	0.500725	0		Copper (II) chloride	3	21.5522	0.202329	0.943968
Ethambutol dihydrochloride	3	11.9222	0.174367	0.98911		Dimetridazole	3	20.9978	0.131839	0.19295
Ferric chloride	3	12.6	0.344593	0.136276		Doxycycline	3	23.7267	0.121289	0.16262
Hydrogen peroxide	3	10.7622	0.0850054	0.998019		Fusidic acid	3	27.3511	1.86555	0
Irgasan	3	12.1567	0.509913	0.8064		Lithium chloride	3	21.8067	0.133167	0.999412
MMC	3	5.02778	0.290791	0		MMC	3	14.0333	0.69822	0
Nickel (II) chloride	3	13.2989	0.204188	0.00070093		Mecillinam	3	21.5467	0.25482	0.940364
Nitrofurantoin	3	12.2767	0.0775314	0.601613		Neomycin	3	21.6189	0.380939	0.975997
Paraquat dichloride	3	12.7989	0.257042	0.0372037		Phosphomycin	3	19.6278	0.273299	8.67162e-06
Phenazine ethosulfate	3	10.6756	0.184099	0.98771		Potassium chromate	3	19.6489	0.358954	1.03201e-05
Phenazine methosulfate	3	12.1144	0.253516	0.863442		Sodium bromate	3	21.3678	0.070422	0.738933
Polymyxin	3	13.3644	0.958334	0.000398496		Sodium chloride	3	21.6567	0.201853	0.986453
Potassium chloride	3	11.69	0.121974	0.999987		Sodium deoxycholate	3	24.7989	0.779575	7.58588e-05
Sisomicin sulfate salt	3	8.55333	0.420357	8.74903e-07		Sodium nitrate	3	22.4444	0.319763	1
Sodium hypochlorite	3	11.6167	0.106927	1		Sodium nitrite	3	23.4244	0.148037	0.572798
Spectinomycin	3	12.4278	0.361422	0.337464		Vancomycin	3	21.6222	0.159036	0.977113
Trimethoprim	3	11.8767	0.0233333	0.995614		Water	3	22.3456	0.233436
Water	3	11.3022	0.381697			Zinc chloride	3	21.42	0.107134	0.813852
Plate 1 - 11816-52smpB						Plate 2 - 11816-52smpB
Treatment	Count	Average_Ct	SD	p-value (compared to water)		Treatment	Count	Average_Ct	SD	p-value (compared to water)
8-hydroxy-nitroquinolone	3	25.9567	2.74545	1		Aluminum chloride	3	26.2667	0.448566	0.018586
Amoxicillin	3	21.1822	0.229742	4.49541e-10		Azlocillin	3	19.7511	0.405864	3.45695e-08
Ampicillin	3	22.5567	0.369925	2.36113e-06		Benzethonium chloride	3	21.8722	0.713959	0.0086179
Calcium chloride	3	26.0589	0.0955879	1		Cefoxitin	3	24.0533	0.619785	1
DETA/NO	3	26.2889	0.21235	1		Cephalothin	3	26.1722	0.874658	0.0302557
Erythromycin	3	30.5967	0.47571	6.34621e-08		Copper (II) chloride	3	26.0667	0.499433	0.051037
Ethambutol dihydrochloride	3	27.0011	0.260775	0.999279		Dimetridazole	3	21.4756	1.36867	0.000904883
Ferric chloride	3	27.1356	0.11654	0.99304		Lithium chloride	3	26.6922	0.504836	0.00175884
Hydrogen peroxide	3	26.26	0.176383	1		MMC	3	18.3856	0.422904	2.29954e-11
Irgasan	3	27.1811	0.4791	0.987227		Mecillinam	3	25.0811	0.91132	0.933398
MMC	3	19.7356	0.41218	0		Phosphomycin	2	24.8883	0.266344	0.997925
Nickel (II) chloride	3	28.2967	0.338674	0.0642882		Potassium chromate	3	27.1467	0.306014	0.000120867
Nitrofurantoin	3	27.1033	0.126667	0.995668		Sodium bromate	3	27.1922	0.360961	9.20532e-05
Paraquat dichloride	3	27.5622	0.235804	0.737523		Sodium chloride	3	24.7011	0.676267	0.999791
Phenazine ethosulfate	3	24.9178	0.137289	0.609215		Sodium deoxycholate	1	35.06	NA	0
Phenazine methosulfate	3	27.0067	0.17	0.999195		Sodium nitrate	3	23.6256	0.506681	0.999935
Polymyxin	3	27.5778	0.346896	0.718905		Sodium nitrite	3	28.5278	0.388177	3.52299e-08
Potassium chloride	3	26.2389	0.499915	1		Vancomycin	3	26.3544	0.158827	0.011652
Sisomicin sulfate salt	3	24.0189	0.759132	0.0168026		Water	3	24.1411	0.439145
Sodium hypochlorite	3	26.8622	0.192421	0.999974		Zinc chloride	3	22.9989	0.609192	0.751022
Spectinomycin	3	27.1889	0.215105	0.98593
Trimethoprim	3	26.6978	0.239034	1
Water	3	26.2911	0.275385
Plate 1 - 11815-54lysC						Plate 2 - 11815-54lysC
Treatment	Count	Average_Ct	SD	p-value (compared to water)		Treatment	Count	Average_Ct	SD	p-value (compared to water)
8-hydroxy-nitroquinolone	3	33.6328	1.66433	0.914672		Aluminum chloride	3	26.2622	0.114811	0.973629
Amoxicillin	3	32.2978	2.06339	0.132713		Azlocillin	3	20.5367	0.0208167	0.0128145
Ampicillin	3	33.2189	0.481402	0.676442		Benzethonium chloride	3	22.0078	0.255437	0.432428
Calcium chloride	2	39.235	0.205061	0.0541675		Cefoxitin	3	23.3356	0.479552	0.997791
DETA/NO	3	36.7833	2.6155	0.989449		Cephalothin	3	24.6333	0.490997	1
Ethambutol dihydrochloride	3	34.36	0.500225	0.999784		Copper (II) chloride	3	24.9789	0.598167	1
Ferric chloride	3	34.91	0.205183	1		Dimetridazole	3	21.6956	1.11826	0.24736
Hydrogen peroxide	3	34.2822	0.593533	0.999408		Lithium chloride	3	24.3133	0.373467	1
Irgasan	3	34.965	1.39444	1		MMC	3	16.48	0.259636	1.75474e-08
MMC	3	29.1867	0.379664	9.87071e-06		Mecillinam	3	24.5133	0.38553	1
Nickel (II) chloride	2	35.9717	0.398337	1		Norfloxacin	3	28.2078	1.1254	0.0567483
Nitrofurantoin	2	35.9117	1.74655	1		Phosphomycin	3	23.98	4.78493	1
Paraquat dichloride	2	34.5183	0.0447834	0.999997		Potassium chromate	3	23.6722	0.29757	0.999966
Phenazine methosulfate	3	35.3944	0.0706583	1		Sodium bromate	3	25.0367	0.193993	1
Polymyxin	2	35.1883	0.964022	1		Sodium chloride	3	24.3411	0.366793	1
Potassium chloride	3	36.1217	0.643366	0.999999		Sodium deoxycholate	3	32.4056	0.144389	6.36059e-08
Sisomicin sulfate salt	3	36.4	0.263122	0.999812		Sodium nitrate	3	23.33	0.667891	0.997671
Sodium hypochlorite	2	36.2525	1.1844	0.999997		Sodium nitrite	3	25.0744	0.193573	1
Spectinomycin	3	35.0283	0.967067	1		Vancomycin	3	24.7678	0.508662	1
Trimethoprim	2	34.095	0.445477	0.998924		Water	3	24.6367	0.813518
Water	3	35.385	0.416323			Zinc chloride	3	23.4133	0.343527	0.998997
Plate 1 - 29908-36 6S						Plate 2 - 29908-36 6S
Treatment	Count	Average_Ct	SD	p-value (compared to water)		Treatment	Count	Average_Ct	SD	p-value (compared to water)
8-hydroxy-nitroquinolone	3	25.6305	0.427542	0.000109569		Aluminum chloride	3	32.8467	1.39421	3.46262e-05
Amoxicillin	3	25.446	0.157146	0.00116956		Azlocillin	3	31.8944	0.446425	0.00304752
Ampicillin	3	25.3693	0.11566	0.00299052		Benzethonium chloride	3	30.8407	0.163881	0.167527
Calcium chloride	3	28.982	0.535053	1.12078e-11		Cefoxitin	3	28.5398	0.690881	1
Cefotaxime	3	26.5281	0.0705989	5.45052e-10		Ceftazidime	3	24.4663	1.92289	0.00192143
Ciprofloxacin	3	25.3029	0.0760472	0.00656133		Cephalothin	3	30.691	0.882945	0.255281
DETA/NO	3	24.1283	0.451723	1		Copper (II) chloride	3	30.9993	0.524619	0.101913
Erythromycin	3	25.5213	0.181388	0.000451948		Dimetridazole	3	30.2174	1.06952	0.670189
Ethambutol dihydrochloride	3	24.6826	0.484929	0.832103		Doxycycline	3	30.9601	0.228608	0.11576
Ferric chloride	3	25.4057	0.125088	0.00192374		Fusidic acid	3	26.1979	0.308939	0.623938
Hydrogen peroxide	3	24.4482	0.19429	0.99913		Levofloxacin	3	29.8512	1.17998	0.929085
Irgasan	3	25.3885	0.116244	0.0023703		Lithium chloride	3	22.1277	0.0837905	1.92328e-08
Kanamycin	3	24.9904	0.221287	0.155891		Lomefloxacin	3	31.5721	0.44067	0.0120433
MMC	3	21.0495	0.186484	1.12078e-11		MMC	3	20.8547	0.0753202	4.81151e-11
Magnesium chloride	3	27.3964	0.473798	1.12709e-11		Mecillinam	3	31.0818	0.471312	0.0772524
Manganese (II) chloride	3	31.7457	0.961934	1.23149e-11		Neomycin	3	32.6637	2.11036	8.46343e-05
Nickel (II) chloride	3	25.8383	0.189001	6.77504e-06		Norfloxacin	3	31.1549	0.627995	0.0598689
Nitrofurantoin	2	24.6383	0.318395	0.969147		Phosphomycin	3	31.1725	0.17309	0.0562309
Paraquat dichloride	3	24.3803	0.399762	0.99996		Potassium chromate	3	19.0895	0.230769	1.49689e-11
Phenazine ethosulfate	3	25.1788	0.0563482	0.0260285		Sodium arsenate	3	36.6228	2.38116	1.52924e-11
Phenazine methosulfate	3	24.7431	0.148542	0.696459		Sodium bromate	3	29.4354	0.593167	0.998223
Polymyxin	3	25.3517	0.0792851	0.00369498		Sodium chloride	3	30.859	0.459149	0.158574
Potassium chloride	3	24.8899	0.346106	0.329339		Sodium chlorite	3	26.0856	0.16321	0.516431
Sisomicin sulfate salt	3	20.1555	0.29052	1.12109e-11		Sodium deoxycholate	3	28.6994	0.312875	1
Sodium hypochlorite	3	24.6911	0.578432	0.815304		Sodium nitrate	3	30.0213	0.32062	0.833425
Spectinomycin	3	25.6017	0.141283	0.000159892		Sodium nitrite	3	28.5215	0.433824	1
Tetracycline	3	25.0055	0.101229	0.137423		Vancomycin	3	27.1419	1.02047	0.999634
Trimethoprim	3	24.5369	0.178922	0.986572		Water	3	28.2322	0.893555
water	3	24.029	0.317773			Zinc chloride	3	32.4243	1.02104	0.0002672
Plate 1 - 29908-51 6S						Plate 2 - 29908-51 6S
Treatment	Count	Average_Ct	SD	p-value (compared to water)		Treatment	Count	Average_Ct	SD	p-value (compared to water)
8-hydroxy-nitroquinolone	3	29.3894	0.55481	1		Aluminum chloride	2	39.7363	0.411187	0.0167983
Amoxicillin	3	30.4007	0.408261	0.12792		Azlocillin	3	39.0152	0.484203	0.0357673
Ampicillin	3	30.1114	0.741911	0.532102		Benzethonium chloride	3	37.8751	0.324661	0.498483
Calcium chloride	3	35.7666	0.682838	7.30504e-12		Cefoxitin	3	37.0667	1.03882	0.963207
Cefotaxime	3	30.2599	0.176771	0.28171		Ceftazidime	3	28.5905	3.22752	1.17093e-06
Ciprofloxacin	3	29.2899	0.159665	1		Cephalothin	3	39.9311	0.691463	0.00186461
DETA/NO	3	29.3211	0.635818	1		Copper (II) chloride	2	39.9892	0.329314	0.00816971
Erythromycin	3	29.4648	0.129855	0.999996		Dimetridazole	3	37.9478	1.57246	0.444779
Ethambutol dihydrochloride	3	28.5089	0.494754	0.999873		Doxycycline	3	39.0659	0.742559	0.0307939
Ferric chloride	3	29.0853	0.0570446	1		Fusidic acid	3	30.5547	0.387804	0.00154011
Hydrogen peroxide	3	29.7121	0.12066	0.991265		Levofloxacin	3	38.6104	1.45548	0.108972
Irgasan	3	30.5001	0.160264	0.0669668		Lithium chloride	3	27.966	0.108344	1.15165e-07
Kanamycin	3	28.3919	0.407438	0.996633		Lomefloxacin	2	40.2559	0.678349	0.00370779
MMC	3	26.4726	0.0958862	7.30504e-12		MMC	3	27.372	0.481862	1.29853e-08
Magnesium chloride	3	38.577	0.333036	7.30504e-12		Mecillinam	3	39.9574	0.989495	0.00170284
Manganese (II) chloride	3	37.829	2.07569	4.99244e-06		Neomycin	1	39.644	NA
Nickel (II) chloride	3	29.9636	0.358483	0.795492		Norfloxacin	1	28.6863	NA
Nitrofurantoin	2	28.918	0.631409	1		Phosphomycin	3	39.4686	0.725913	0.0087879
Paraquat dichloride	3	27.7709	0.493982	0.244717		Potassium chromate	3	24.3126	0.333019	0
Phenazine ethosulfate	3	28.8417	0.0576906	1		Sodium arsenate	0	NaN	NA
Phenazine methosulfate	3	27.9774	0.148654	0.589726		Sodium bromate	3	38.4204	1.71562	0.173276
Polymyxin	3	30.8871	0.223235	0.00326567		Sodium chloride	3	38.7609	0.538008	0.0733474
Potassium chloride	3	30.2478	0.442293	0.299039		Sodium chlorite	3	33.3541	0.20377	0.930826
Sisomicin sulfate salt	3	24.4913	0.160213	7.42007e-12		Sodium deoxycholate	3	34.1816	0.76783	0.999974
Sodium hypochlorite	3	29.5723	0.523763	0.999729		Sodium nitrate	3	37.926	0.230893	0.460631
Spectinomycin	3	29.6458	0.34193	0.997916		Sodium nitrite	3	37.6211	1.11937	0.690651
Tetracycline	3	28.5345	0.174171	0.999949		Vancomycin	3	34.133	1.1974	0.999942
Trimethoprim	3	27.8762	0.0726831	0.404295		Water	3	35.2705	1.90987
water	3	29.0291	0.47957			Zinc chloride	0	NaN	NA
Plate 1 - 29908-54dusC						Plate 2 - 29908-54dusC
Treatment	Count	Average_Ct	SD	p-value (compared to water)		Treatment	Count	Average_Ct	SD	p-value (compared to water)
8-hydroxy-nitroquinolone	3	26.5461	0.638907	0.0194872		Aluminum chloride	3	34.1059	0.0795264	0.0549031
Amoxicillin	3	26.0486	0.312503	0.653872		Azlocillin	3	34.3477	0.942202	0.0281297
Ampicillin	3	26.4983	0.260503	0.0306815		Benzethonium chloride	3	33.1063	0.982596	0.46389
Calcium chloride	3	30.5666	1.10057	3.61033e-12		Cefoxitin	3	29.7726	0.690079	1
Cefotaxime	3	27.4691	0.20089	5.01486e-07		Ceftazidime	3	30.1396	4.63074	1
Ciprofloxacin	3	26.4384	0.214709	0.0528204		Cephalothin	3	32.7193	1.17109	0.734919
DETA/NO	3	25.0114	0.408559	1		Copper (II) chloride	3	34.3993	0.29942	0.0242531
Erythromycin	3	26.4606	0.350357	0.0433366		Dimetridazole	3	32.7171	1.27675	0.736348
Ethambutol dihydrochloride	3	25.7288	0.349969	0.997921		Doxycycline	3	33.4141	0.913329	0.273873
Ferric chloride	3	26.271	0.186409	0.199775		Fusidic acid	3	28.5182	0.514089	0.995317
Hydrogen peroxide	3	25.7406	0.0464495	0.997047		Levofloxacin	3	31.9472	1.97793	0.992142
Irgasan	3	26.199	0.0741855	0.318513		Lithium chloride	3	24.1036	0.0889806	4.33928e-05
Kanamycin	3	25.5046	0.299923	1		Lomefloxacin	3	33.7175	0.158186	0.144246
MMC	3	22.2898	0.167174	7.63025e-11		MMC	3	22.4333	0.186596	9.19343e-08
Magnesium chloride	3	29.949	0.602941	3.61033e-12		Mecillinam	3	32.6743	0.287698	0.763531
Manganese (II) chloride	1	34.955	NA			Neomycin	3	34.9327	1.87861	0.00474283
Nickel (II) chloride	3	27.3758	0.290102	1.56419e-06		Norfloxacin	3	33.4164	0.530471	0.27266
Nitrofurantoin	2	26.0472	0.733197	0.831766		Phosphomycin	3	33.8412	0.595765	0.107769
Paraquat dichloride	3	24.9547	0.219727	1		Potassium chromate	3	20.2331	0.132914	3.35886e-11
Phenazine ethosulfate	3	25.8943	0.124808	0.927185		Sodium arsenate	0	NaN	NA
Phenazine methosulfate	3	25.365	0.146473	1		Sodium bromate	3	31.4932	0.71611	0.999927
Polymyxin	3	26.3887	0.0848298	0.0809142		Sodium chloride	3	33.4595	0.758761	0.250627
Potassium chloride	3	26.0182	0.413293	0.722124		Sodium chlorite	3	29.3608	0.377219	1
Sisomicin sulfate salt	3	21.3666	0.290999	3.64231e-12		Sodium deoxycholate	3	29.2142	0.426525	1
Sodium hypochlorite	3	25.5393	0.443266	1		Sodium nitrate	3	31.7766	0.961473	0.998122
Spectinomycin	3	26.5125	0.268039	0.0268687		Sodium nitrite	3	30.5993	0.730707	1
Tetracycline	3	25.0681	0.162044	1		Vancomycin	3	28.1505	1.03966	0.950474
Trimethoprim	3	25.3413	0.04125	1		Water	3	30.1995	1.20808
water	3	25.2458	0.254858			Zinc chloride	2	33.7704	0.621788	0.284903
Plate 1 - 21660-29DUF466HYP						Plate 2 - 21660-29DUF466HYP
Treatment	Count	Average_Ct	SD	p-value (compared to water)		Treatment	Count	Average_Ct	SD	p-value (compared to water)
8-hydroxy-nitroquinolone	3	20.7374	0.295266	0.999051		Aluminum chloride	1	35.2365	NA
Amoxicillin	3	22.8961	2.13386	0.0762934		Azlocillin	3	33.2469	0.684907	0.999996
Ampicillin	3	20.8542	0.061553	0.870501		Benzethonium chloride	2	34.6177	1.09623	1
Cadmium chloride	3	19.4947	0.0845207	1.46011e-06		Cefoxitin	3	34.5092	3.64774	1
Calcium chloride	3	26.932	0.0707139	1.05832e-06		Ceftazidime	3	33.9933	0.511657	1
Cefotaxime	3	18.1172	0.136895	1		Cephalothin	3	35.2061	1.85578	1
Ciprofloxacin	3	19.3867	0.674549	1		Copper (II) chloride	3	35.6044	0.924741	1
DETA/NO	3	20.3989	0.23825	1		Dimetridazole	3	33.6426	0.346102	1
Erythromycin	3	21.0473	0.115891	0.991344		Doxycycline	2	33.3285	0.662512	1
Ethambutol dihydrochloride	3	21.1539	0.246175	0.998165		Fusidic acid	3	33.7718	0.171859	1
Ferric chloride	3	19.985	0.448118	1		Levofloxacin	3	35.8492	3.25927	1
Hydrogen peroxide	3	19.5646	0.0397221	1		Lithium chloride	3	27.6426	0.149897	0.00126636
Irgasan	3	21.6828	0.266204	0.614089		Lomefloxacin	3	35.536	1.31611	1
Kanamycin	3	22.3995	0.15362	0.0450185		MMC	3	30.5631	2.92637	0.363922
MMC	3	13.9112	0.139189	2.54064e-11		Mecillinam	3	36.0244	2.7421	1
Magnesium chloride	3	32.2865	0.256665	0.0103062		Neomycin	3	34.67	0.393029	1
Manganese (II) chloride	3	29.5378	1.15766	0.00182468		Norfloxacin	2	35.4649	0.65226	1
Nickel (II) chloride	3	25.1601	0.30763	0.0781403		Phosphomycin	3	35.0997	1.81493	1
Nitrofurantoin	3	20.0076	0.280898	1		Potassium chromate	3	17.0239	0.142865	0
Paraquat dichloride	3	21.021	0.561579	0.618247		Sodium arsenate	0	NaN	NA
Phenazine ethosulfate	3	20.0994	0.168757	0.995976		Sodium bromate	3	34.3219	0.256399	1
Phenazine methosulfate	3	19.9851	0.385336	1		Sodium chloride	2	34.4831	0.234257	1
Polymyxin	3	20.8053	0.0999224	0.999665		Sodium chlorite	3	34.678	1.06631	1
Potassium chloride	3	19.0896	0.223529	0.908959		Sodium deoxycholate	3	30.7237	3.17964	0.439105
Potassium chromate	3	14.817	0.125731	4.7394e-10		Sodium nitrate	3	34.6701	1.19385	1
Sodium hypochlorite	3	21.3304	0.328743	0.999998		Sodium nitrite	3	34.0912	1.26436	1
Spectinomycin	3	20.5328	0.212315	0.99872		Vancomycin	2	34.693	0.167228	1
Tetracycline	3	19.0169	0.0486045	0.96786		Water	3	34.7598	2.00596
Trimethoprim	3	21.0954	0.713621	0.0956771		Zinc chloride	3	35.1297	0.189212	1
Water	3	20.6225	0.272466
Plate 1 - 21660-33_zapEglcB						Plate 2 - 21660-33_zapEglcB
Treatment	Count	Average_Ct	SD	p-value (compared to water)		Treatment	Count	Average_Ct	SD	p-value (compared to water)
8-hydroxy-nitroquinolone	3	20.7374	0.295266	1		Aluminum chloride	3	25.1356	0.81961	0.0871638
Amoxicillin	3	22.8961	2.13386	0.000750373		Azlocillin	3	23.2361	0.458287	0.999944
Ampicillin	3	20.8542	0.061553	1		Benzethonium chloride	3	24.8795	0.297921	0.189256
Cadmium chloride	3	19.4947	0.0845207	0.698539		Cefoxitin	3	22.9156	1.39942	1
Calcium chloride	3	26.932	0.0707139	1.98895e-11		Ceftazidime	3	25.5614	0.386808	0.0191481
Cefotaxime	3	18.1172	0.136895	0.000107935		Cephalothin	3	24.4447	0.86817	0.515803
Ciprofloxacin	3	19.3867	0.674549	0.518811		Copper (II) chloride	3	24.4676	1.01666	0.494852
DETA/NO	3	20.3989	0.23825	1		Dimetridazole	3	21.858	1.20791	1
Erythromycin	3	21.0473	0.115891	1		Doxycycline	3	26.74	0.470956	0.00011803
Ethambutol dihydrochloride	3	21.1539	0.246175	0.999987		Fusidic acid	3	22.383	0.163062	1
Ferric chloride	3	19.985	0.448118	0.99961		Levofloxacin	3	22.8973	1.41153	1
Hydrogen peroxide	3	19.5646	0.0397221	0.802242		Lithium chloride	3	20.1834	0.0303867	0.687664
Irgasan	3	21.6828	0.266204	0.798966		Lomefloxacin	3	24.5825	1.21585	0.393934
Kanamycin	3	22.3995	0.15362	0.0316237		MMC	3	15.912	0.135101	2.0749e-08
MMC	3	13.9112	0.139189	1.98884e-11		Mecillinam	3	21.8914	0.727735	1
Magnesium chloride	3	32.2865	0.256665	1.98884e-11		Neomycin	3	21.9991	0.386818	1
Manganese (II) chloride	3	29.5378	1.15766	1.98884e-11		Norfloxacin	3	24.1751	0.946037	0.757537
Nickel (II) chloride	3	25.1601	0.30763	2.17134e-11		Phosphomycin	3	23.0111	2.26077	1
Nitrofurantoin	3	20.0076	0.280898	0.999792		Potassium chromate	3	14.7756	0.0350529	9.9694e-11
Paraquat dichloride	3	21.021	0.561579	1		Sodium arsenate	3	25.0369	0.123962	0.119155
Phenazine ethosulfate	3	20.0994	0.168757	0.99999		Sodium bromate	3	26.2167	0.836063	0.00126859
Phenazine methosulfate	3	19.9851	0.385336	0.999611		Sodium chloride	3	22.7307	0.440534	1
Polymyxin	3	20.8053	0.0999224	1		Sodium chlorite	3	25.7442	1.44911	0.00933188
Potassium chloride	3	19.0896	0.223529	0.140559		Sodium deoxycholate	3	19.6078	1.012	0.215076
Potassium chromate	3	14.817	0.125731	1.9896e-11		Sodium nitrate	3	22.5837	0.882734	1
Sodium hypochlorite	3	21.3304	0.328743	0.997872		Sodium nitrite	3	24.4547	1.61324	0.506583
Spectinomycin	3	20.5328	0.212315	1		Vancomycin	3	23.237	0.423919	0.999943
Tetracycline	3	19.0169	0.0486045	0.0931355		Water	3	22.2203	0.906045
Trimethoprim	3	21.0954	0.713621	0.999999		Zinc chloride	3	25.286	1.27943	0.0525225
Water	3	20.6225	0.272466
Plate 1 - 21660-37R						Plate 2 - 21660-37R
Treatment	Count	Average_Ct	SD	p-value (compared to water)		Treatment	Count	Average_Ct	SD	p-value (compared to water)
8-hydroxy-nitroquinolone	3	26.2959	0.603803	1		Aluminum chloride	3	28.1512	0.108992	0.991331
Amoxicillin	3	28.9327	1.48891	0.00770593		Azlocillin	3	27.9854	0.192229	0.998964
Ampicillin	3	27.2048	0.233057	0.99008		Benzethonium chloride	3	28.065	0.130522	0.996865
Cadmium chloride	3	29.2757	0.395906	0.00123737		Cefoxitin	3	29.1733	1.84925	0.243311
Calcium chloride	3	29.9689	0.271151	2.21417e-05		Ceftazidime	3	29.0991	0.518323	0.300986
Cefotaxime	3	24.0696	0.536359	0.318095		Cephalothin	3	29.5991	0.277962	0.0546769
Ciprofloxacin	3	24.7694	1.12473	0.960553		Copper (II) chloride	3	28.8016	0.49952	0.594228
DETA/NO	3	26.6938	0.851444	1		Dimetridazole	3	28.4536	1.0307	0.900333
Erythromycin	3	27.1608	0.458251	0.994156		Doxycycline	3	29.3667	0.230664	0.13023
Ethambutol dihydrochloride	3	27.0139	0.540389	0.999341		Fusidic acid	3	26.7496	0.0314876	1
Ferric chloride	3	23.4433	1.36079	0.0277931		Levofloxacin	3	28.4679	0.875497	0.89188
Hydrogen peroxide	3	25.6358	0.314435	1		Lithium chloride	3	23.1409	0.171834	0.000257497
Irgasan	3	28.0637	0.439977	0.300111		Lomefloxacin	3	29.4246	0.1449	0.106044
Kanamycin	3	26.99	0.883567	0.999569		MMC	3	16.801	0.767044	1.49047e-11
MMC	3	13.1457	0.391349	1.98884e-11		Mecillinam	3	28.4385	0.953035	0.908829
Magnesium chloride	3	26.152	0.369522	1		Neomycin	3	26.5722	0.511704	1
Manganese (II) chloride	3	29.7984	0.547115	6.12863e-05		Norfloxacin	3	29.6986	0.571411	0.0364861
Nickel (II) chloride	3	30.0512	0.898572	1.34857e-05		Phosphomycin	3	26.7868	1.4512	1
Nitrofurantoin	3	25.4852	0.29354	1		Potassium chromate	3	8.99521	0.906322	1.49032e-11
Paraquat dichloride	3	26.834	0.92536	0.999985		Sodium arsenate	3	30.34	0.16477	0.00190211
Phenazine ethosulfate	3	25.2886	0.732355	0.999988		Sodium bromate	3	29.4373	0.286769	0.101285
Phenazine methosulfate	3	24.4186	0.662947	0.701631		Sodium chloride	3	27.3165	0.197181	1
Polymyxin	3	26.7128	0.545156	1		Sodium chlorite	3	28.9822	0.225008	0.407017
Potassium chloride	3	23.6426	0.226228	0.0675114		Sodium deoxycholate	3	21.494	2.75464	2.90758e-08
Potassium chromate	3	9.3213	0.488352	1.98884e-11		Sodium nitrate	3	26.6645	0.214064	1
Sodium hypochlorite	3	27.5153	0.762035	0.869934		Sodium nitrite	3	29.7527	0.953626	0.0290808
Spectinomycin	3	25.5481	0.24308	1		Vancomycin	3	30.1311	0.5599	0.00525964
Tetracycline	3	20.1954	1.06913	1.58445e-10		Water	3	26.9355	0.227466
Trimethoprim	3	26.8751	1.20493	0.99996		Zinc chloride	3	28.7418	0.501655	0.657084
Water	3	26.0569	1.48849
Plate 1 - 21660-46trpG						Plate 2 - 21660-46trpG
Treatment	Count	Average_Ct	SD	p-value (compared to water)		Treatment	Count	Average_Ct	SD	p-value (compared to water)
8-hydroxy-nitroquinolone	3	33.8494	0.514096	1		Aluminum chloride	2	33.1263	2.94641	1
Amoxicillin	3	35.8508	1.95675	0.646011		Azlocillin	3	34.6277	0.24839	1
Ampicillin	2	33.9333	0.614641	1		Benzethonium chloride	2	37.008	3.03489	0.926982
Cadmium chloride	0	NaN	NA			Cefoxitin	3	35.2505	1.32971	0.999998
Calcium chloride	1	38.6997	NA			Ceftazidime	3	35.5995	1.48796	0.999885
Cefotaxime	3	32.2882	0.209176	0.999957		Cephalothin	0	NaN	NA
Ciprofloxacin	3	30.3076	0.954385	0.168132		Copper (II) chloride	3	35.6439	0.646589	0.999823
DETA/NO	3	33.2958	1.45314	1		Dimetridazole	3	34.7199	1.07976	1
Erythromycin	3	34.106	0.711895	1		Doxycycline	3	37.486	1.8785	0.585584
Ethambutol dihydrochloride	3	33.9965	0.420309	1		Fusidic acid	3	36.6952	3.34369	0.921971
Ferric chloride	3	29.4707	1.27188	0.0145952		Levofloxacin	3	35.1089	2.49506	1
Hydrogen peroxide	3	32.2381	0.219254	0.999905		Lithium chloride	3	27.6811	0.391086	0.00745469
Irgasan	3	34.1781	0.433381	1		Lomefloxacin	2	34.564	1.46312	1
Kanamycin	3	34.1215	0.525498	1		MMC	3	25.8756	0.482085	9.13997e-05
MMC	3	23.2294	0.173479	0		Mecillinam	3	35.0706	1.81563	1
Magnesium chloride	2	36.4857	2.84927	0.403111		Neomycin	3	34.6808	1.0169	1
Manganese (II) chloride	3	35.7497	1.28499	0.722618		Norfloxacin	2	36.2065	1.4594	0.997749
Nickel (II) chloride	2	37.9443	3.02658	0.0120559		Phosphomycin	2	33.8104	1.60406	1
Nitrofurantoin	3	32.1214	0.393655	0.999532		Potassium chromate	3	19.7338	0.269744	1.28886e-11
Paraquat dichloride	3	33.8167	0.515994	1		Sodium arsenate	3	36.2668	2.40461	0.986111
Phenazine ethosulfate	3	31.827	1.17607	0.990799		Sodium bromate	3	34.8011	0.47255	1
Phenazine methosulfate	3	30.9792	1.11139	0.605014		Sodium chloride	3	35.1467	1.44128	1
Polymyxin	3	33.9256	0.523516	1		Sodium chlorite	1	35.4074	NA
Potassium chloride	3	29.6942	0.346	0.0299718		Sodium deoxycholate	3	29.6705	2.55776	0.316975
Potassium chromate	3	18.477	0.530457	0		Sodium nitrate	3	36.6981	2.018	0.921261
Sodium hypochlorite	3	34.366	1.05468	0.999999		Sodium nitrite	3	35.3513	1.06233	0.999993
Spectinomycin	3	31.7615	0.309115	0.984817		Vancomycin	3	35.4345	0.43802	0.999981
Tetracycline	3	28.6386	0.575811	0.000757787		Water	3	33.85	0.843702
Trimethoprim	3	34.5156	1.57541	0.999989		Zinc chloride	2	35.1657	0.00901853	1
Water	3	33.4411	2.13445
